# Behavioral fingerprints predict insecticide and anthelmintic mode of action

**DOI:** 10.1101/2021.01.27.428391

**Authors:** Adam McDermott-Rouse, Eleni Minga, Ida Barlow, Luigi Feriani, Philippa H Harlow, Anthony J Flemming, André EX Brown

**Author notes:** These authors contributed equally (Adam McDermott-Rouse, Eleni Minga).

## Abstract

Novel invertebrate-killing compounds are required in agriculture and medicine to overcome resistance to existing treatments. Because insecticides and anthelmintics are discovered in phenotypic screens, a crucial step in the discovery process is determining the mode of action of hits. Visible whole-organism symptoms are combined with molecular and physiological data to determine mode of action. However, manual symptomology is laborious and requires symptoms that are strong enough to see by eye. Here we use high-throughput imaging and quantitative phenotyping to measure *C. elegans* behavioral responses to compounds and train a classifier that predicts mode of action with an accuracy of 88% for a set of ten common modes of action. We also classify compounds within each mode of action to discover pharmacological relationships that are not captured in broad mode of action labels. High-throughput imaging and automated phenotyping could therefore accelerate mode of action discovery in invertebrate-targeting compound development and help to refine mode of action categories.
