## Supplementary material for "Behavioral fingerprints predict insecticide and anthelmintic mode of action": Table_S1

### Sheet: in
Drug_Name	ChemBl_ID	MOA_general	MOA_group	MOA_specific	Code Name	Chemical Structure	significant_effect_compared_to_DMSO	dataset	drug_doses	dose_replicates
		NoCompound	-1		NoCompound		TRUE		0	630
		DMSO	0		DMSO			training set	0.1	642
N-(3-trifluromethylphenylpiperazine hydrochloride) (TFMPP)	CHEMBL1358289	5-HT receptor agonist	1		SY0183		TRUE	novel compounds	1.0, 3.0, 10.0, 30.0, 100.0, 150.0	22, 12, 22, 12, 12, 10
5-HT	CHEMBL39	5-HT receptor agonist	1		SY0121		TRUE	novel compounds	1.0, 3.0, 10.0, 30.0, 100.0, 150.0	23, 12, 23, 12, 12, 11
1-(3-chlorophenyl)piperazine dihydrochloride		5-HT receptor agonist	1	reuptake inhibitor	SY0130		TRUE	novel compounds	1.0, 3.0, 10.0, 30.0, 100.0	22, 12, 22, 12, 22
Ketanserin	CHEMBL51	5-HT receptor antagonist	2		SY0283		TRUE	training set	0.1, 1.0, 3.0, 10.0, 30.0, 100.0, 150.0	10, 22, 12, 22, 12, 12, 12
Mianserin	CHEMBL6437	5-HT receptor antagonist	2		SY0274		TRUE	training set	1.0, 3.0, 10.0, 30.0, 100.0	22, 12, 22, 12, 22
Methiothepin	CHEMBL122536	5-HT receptor antagonist	2		SY0292		TRUE	training set	1.0, 3.0, 10.0, 30.0, 100.0	22, 12, 22, 12, 22
Ritanserin	CHEMBL267777	5-HT receptor antagonist	2		SY0280		TRUE	test set	1.0, 3.0, 10.0, 30.0, 100.0	22, 12, 22, 22, 12
Gramine	CHEMBL254348	5-HT receptor antagonist	2		SY0291		TRUE	training set	1.0, 3.0, 10.0, 30.0, 100.0	23, 12, 23, 12, 23
Methiocarb	CHEMBL1076495	AChE inhibitor	3	Carbamate	SY0313		TRUE	training set	1.0, 3.0, 10.0, 30.0, 100.0, 150.0	23, 12, 23, 12, 11, 12
Fenobucarb	CHEMBL226650	AChE inhibitor	3	Carbamate	SY0353		TRUE	test set	1.0, 3.0, 10.0, 30.0, 150.0	12, 12, 23, 23, 23
Oxamyl	CHEMBL2140710	AChE inhibitor	3	Carbamate	SY0372		TRUE	training set	1.0, 3.0, 10.0, 30.0, 100.0, 150.0	12, 23, 23, 23, 12, 12
Thiodicarb	CHEMBL2251595	AChE inhibitor	3	Carbamate	SY0376		TRUE	training set	0.1, 1.0, 3.0, 10.0, 30.0	10, 22, 12, 22, 12
Carbaryl	CHEMBL46917	AChE inhibitor	3	Carbamate	SY0307		TRUE	training set	0.3, 1.0, 3.0, 10.0, 30.0, 100.0	11, 12, 23, 12, 23, 12
Pirimicarb	CHEMBL1870931	AChE inhibitor	3	Carbamate	SY0330		FALSE		1.0, 3.0, 10.0, 30.0, 100.0, 150.0	23, 12, 23, 12, 12, 11
Aldicarb	CHEMBL91732	AChE inhibitor	3	Carbamate	SY0358		TRUE	training set	1.0, 3.0, 10.0, 30.0, 100.0	22, 12, 22, 12, 10
Carbofuran	CHEMBL416081	AChE inhibitor	3	Carbamate	SY0354		TRUE	test set	1.0, 3.0, 10.0, 30.0, 100.0	22, 12, 22, 12, 22
Methomyl	CHEMBL3085419	AChE inhibitor	3	Carbamate	SY0326		TRUE	training set	1.0, 3.0, 10.0, 30.0, 100.0	22, 22, 12, 12, 22
Chlorpyrifos	CHEMBL463210	AChE inhibitor	4	Organophosphate	SY0380		TRUE	training set	1.0, 3.0, 10.0, 30.0, 100.0, 150.0	22, 12, 22, 12, 12, 10
Profenofos	CHEMBL2138242	AChE inhibitor	4	Organophosphate	SY0331		TRUE	training set	1.0, 3.0, 10.0, 30.0, 100.0	23, 12, 23, 12, 23
Pirimiphos-Methyl	CHEMBL1886047	AChE inhibitor	4	Organophosphate	SY0301		TRUE	test set	0.1, 1.0, 3.0, 10.0, 30.0, 100.0, 150.0	11, 23, 12, 23, 12, 12, 12
Diazinon	CHEMBL388560	AChE inhibitor	4	Organophosphate	SY0386		TRUE	training set	1.0, 3.0, 10.0, 30.0, 100.0, 150.0	22, 12, 22, 12, 12, 10
Monocrotophos	CHEMBL2272785	AChE inhibitor	4	Organophosphate	SY0318		TRUE	training set	1.0, 3.0, 10.0, 30.0, 100.0	22, 22, 12, 12, 22
Pymetrozine	CHEMBL1906026	TRPV receptor	5		SY0567		FALSE		1.0, 3.0, 10.0, 30.0, 100.0	23, 12, 23, 12, 23
Endosulfan	CHEMBL194399	GABA antagonist	6	orthosteric site	SY0641		TRUE	test set	0.1, 1.0, 3.0, 10.0, 30.0, 100.0, 150.0	10, 22, 12, 22, 12, 12, 12
Ethriprole	CHEMBL2228921	GABA antagonist	6	orthosteric site	SY0600		TRUE	training set	0.3, 1.0, 3.0, 10.0, 30.0, 100.0, 150.0	10, 12, 22, 12, 22, 12, 12
Dieldrin	CHEMBL1873703	GABA antagonist	6	orthosteric site	SY0612		TRUE	training set	1.0, 3.0, 10.0, 30.0, 100.0	23, 12, 23, 23, 12
Endrin	CHEMBL44072	GABA antagonist	6	orthosteric site	SY0622		TRUE	training set	1.0, 3.0, 10.0, 30.0, 100.0	23, 12, 23, 23, 12
Gabaculine	CHEMBL1232972	GABA antagonist	6	transaminase inhibitor	SY0669		TRUE	training set	1.0, 3.0, 10.0, 30.0, 100.0, 150.0	12, 12, 23, 12, 23, 23
aryl heterocycle		GABA antagonist	6	orthosteric site	SY0658		FALSE		0.3, 1.0, 3.0, 10.0, 30.0, 100.0, 150.0	10, 12, 22, 12, 22, 12, 12
Fipronil	CHEMBL101326	GABA antagonist	6	orthosteric site	SY0611		TRUE	training set	1.0, 3.0, 10.0, 30.0, 100.0	12, 23, 12, 23, 12
Fipronil analogue		GABA antagonist	6	orthosteric site	SY0617		FALSE		0.3, 1.0, 3.0, 10.0, 30.0, 100.0, 150.0	10, 12, 22, 12, 22, 12, 12
Avermectin B2a	CHEMBL264975	GluCl agonist	7	mectin	SY0774		TRUE	training set	0.3, 3.0, 30.0, 100.0, 150.0	10, 22, 22, 12, 12
Ivermectin	CHEMBL1200633	GluCl agonist	7	mectin	SY0718		TRUE	test set	0.1, 1.0, 10.0	10, 10, 10
Emamectin benzoate	CHEMBL2289747	GluCl agonist	7	mectin	SY0791		TRUE	training set	1.0, 10.0, 100.0, 150.0	23, 12, 23, 11
Doramectin	CHEMBL2361641	GluCl agonist	7	mectin	SY0724		TRUE	training set	1.0, 10.0, 30.0, 100.0	22, 22, 10, 12
Avermectin type		GluCl agonist	7	mectin	SY0722		TRUE	training set	0.3, 1.0, 3.0, 10.0, 30.0, 100.0	10, 12, 10, 12, 10, 12
Quisqualic acid	CHEMBL279956	GluR agonist	8		SY0860		TRUE	novel compounds	1.0, 3.0, 10.0, 30.0, 100.0	22, 12, 22, 12, 22
oxotremorine-like		mAChR - agonist	9		SY0988		TRUE	training set	1.0, 3.0, 10.0, 30.0, 100.0, 150.0	23, 12, 23, 12, 12, 23
Oxotremorine	CHEMBL7634	mAChR - agonist	9		SY0929		TRUE	training set	1.0, 3.0, 10.0, 30.0, 100.0, 150.0	22, 12, 12, 12, 22, 10
cyclic amine type		mAChR - agonist	9		SY0952		TRUE	test set	1.0, 3.0, 10.0, 30.0, 100.0, 150.0	23, 12, 23, 12, 12, 23
Arecoline	CHEMBL7303	mAChR - agonist	9		SY0938		TRUE	training set	1.0, 3.0, 10.0, 30.0, 100.0	23, 12, 23, 12, 23
cyclic amine type		mAChR - agonist	9		SY0941		TRUE	training set	1.0, 3.0, 10.0, 30.0, 100.0	22, 12, 22, 12, 22
(±)-Muscarine chloride hydrate	CHEMBL1255785	mAChR - agonist	9		SY0983		FALSE		1.0, 3.0, 10.0, 30.0, 100.0, 150.0	12, 12, 23, 12, 23, 12
		Mitochondrial inhibition	10	Complex I	SY1048		TRUE	training set	1.0, 3.0, 10.0, 30.0, 100.0	22, 12, 22, 22, 12
Sulfluramid	CHEMBL177726	Mitochondrial inhibition	10	Uncoupler	SY1097		FALSE		1.0, 3.0, 10.0, 30.0, 100.0, 150.0	22, 12, 22, 22, 12, 12
Cyazofamid	CHEMBL1863429	Mitochondrial inhibition	10	Complex III	SY1021		TRUE	training set	1.0, 3.0, 10.0, 30.0, 100.0, 150.0	22, 12, 22, 22, 12, 12
Pyridaben	CHEMBL225963	Mitochondrial inhibition	10	Complex I	SY1084		TRUE	test set	1.0, 3.0, 10.0, 30.0, 100.0	23, 12, 23, 23, 12
diafenthiuron	CHEBI39299	Mitochondrial inhibition	10	Mitochondrial ATP synthase	SY1099		TRUE	training set	1.0, 3.0, 10.0, 30.0, 100.0, 150.0, 200.0	23, 12, 12, 12, 12, 23, 11
Redacted		Mitochondrial inhibition	10	Uncoupler	SY1079		FALSE		1.0, 3.0, 10.0, 30.0, 100.0, 150.0	23, 12, 23, 12, 12, 11
Rotenone	CHEMBL429023	Mitochondrial inhibition	10	Complex I	SY1081		TRUE	training set	1.0, 3.0, 10.0, 30.0, 100.0, 150.0	22, 12, 12, 12, 22, 10
Antimycin A	CHEMBL211501	Mitochondrial inhibition	10	Complex III	SY1087		TRUE	training set	1.0, 3.0, 10.0, 30.0	22, 12, 22, 22
azoxystrobin	CHEMBL230001	Mitochondrial inhibition	10	Complex III	SY1047		FALSE		1.0, 3.0, 10.0, 30.0, 100.0	23, 12, 23, 23, 12
cyenopyrafen	CHEMBL2287243	Mitochondrial inhibition	10	Complex II	SY1051		TRUE	training set	1.0, 3.0, 10.0, 30.0, 100.0	23, 12, 23, 23, 12
Thiamethoxam	CHEMBL1896251	nAChR agonist	11	neonicotinoid	SY1101		TRUE	training set	1.0, 3.0, 10.0, 30.0, 100.0, 150.0	22, 12, 22, 12, 12, 22
Cannot Find in list from Philippa		nAChR agonist	11	neonicotinoid	SY1187		TRUE	test set	1.0, 3.0, 10.0, 30.0, 100.0, 150.0	23, 12, 23, 12, 12, 23
Cannot Find in list from Philippa		nAChR agonist	11	neonicotinoid	SY1134		TRUE	training set	1.0, 3.0, 10.0, 30.0, 100.0, 150.0	23, 12, 23, 12, 23, 12
Cannot Find in list from Philippa		nAChR agonist	11	neonicotinoid	SY1194		TRUE	training set	1.0, 3.0, 10.0, 30.0, 100.0, 150.0	23, 12, 23, 23, 12, 12
Spinosad	CHEMBL4297065	nAChR agonist	11	spinosyn (_6)	SY1173		FALSE		1.0, 10.0, 30.0, 100.0	22, 22, 10, 12
Monepantel		nAChR agonist	11	acr-23 receptor	SY1154		TRUE	training set	0.1, 1.0, 3.0, 10.0, 30.0, 100.0, 150.0	11, 22, 12, 22, 12, 12, 12
Nicotine	CHEMBL3	nAChR agonist	11	all nicotinic receptors	SY1104		TRUE	training set	1.0, 3.0, 10.0, 30.0, 100.0, 150.0	23, 12, 23, 12, 12, 23
Cyanotropane		nAChR agonist	11	cyanotropane	SY1124		TRUE	test set	1.0, 3.0, 10.0, 30.0, 100.0	22, 12, 22, 22, 12
Levamisole	CHEMBL1454	nAChR agonist	11	lev-1 receptor	SY1140		TRUE	training set	0.1, 1.0, 3.0, 10.0, 30.0	11, 23, 12, 23, 12
Imidacloprid	CHEMBL406819	nAChR agonist	11	neonicotinoid	SY1189		TRUE	test set	1.0, 3.0, 10.0, 30.0, 100.0, 150.0	23, 12, 23, 12, 12, 23
Sulfoxaflor	CHEMBL2230078	nAChR agonist	11	neonicotinoid	SY1184		TRUE	training set	1.0, 3.0, 10.0, 30.0, 150.0	22, 12, 22, 12, 22
Cytisine	CHEMBL497939	nAChR agonist	11	partial agonist of _4-_2 nA receptors	SY1163		TRUE	training set	1.0, 3.0, 10.0, 30.0, 100.0, 150.0	23, 12, 23, 12, 12, 23
Varenicline	CHEMBL1396	nAChR agonist	11	full agonism on _7 nA receptors	SY1118		TRUE	training set	1.0, 3.0, 10.0, 30.0, 100.0, 150.0	22, 12, 22, 12, 12, 22
Cartap	CHEMBL1436987	nAChR antagonist	12		SY1235		TRUE	novel compounds	1.0, 3.0, 10.0, 30.0, 100.0	23, 12, 23, 12, 23
Triflumezopyrim		nAChR antagonist	12		SY1257		FALSE		1.0, 3.0, 10.0, 30.0, 100.0, 150.0	12, 12, 22, 12, 22, 22
imidazoline		Octopamine agonist	13	imidazoline	SY1386		TRUE	training set	1.0, 3.0, 10.0, 30.0, 100.0, 150.0	23, 12, 23, 23, 12, 12
thiazoline		Octopamine agonist	13	thiazoline	SY1362		TRUE	training set	1.0, 3.0, 10.0, 30.0, 100.0, 150.0	12, 23, 23, 12, 23, 12
imidazoline		Octopamine agonist	13	imidazoline	SY1391		TRUE	training set	0.1, 1.0, 3.0, 10.0, 30.0, 100.0, 150.0	11, 23, 12, 23, 12, 12, 12
Amitraz	CHEMBL1365675	Octopamine agonist	13	amidine	SY1304		FALSE		1.0, 3.0, 10.0, 30.0, 100.0, 150.0	22, 12, 12, 12, 22, 10
imidazoline		Octopamine agonist	13	imidazoline	SY1321		TRUE	training set	0.1, 1.0, 3.0, 10.0, 30.0, 100.0	10, 12, 12, 22, 12, 22
Octopamine		Octopamine agonist	13	octopamine	SY1339		FALSE		1.0, 3.0, 10.0, 30.0, 100.0, 150.0	23, 12, 23, 12, 12, 11
		Octopamine agonist	13	oxazoline	SY1382		TRUE	test set	1.0, 3.0, 10.0, 30.0, 100.0, 150.0	22, 12, 22, 12, 12, 10
		Octopamine agonist	13	oxazoline	SY1392		TRUE	test set	0.1, 10.0, 100.0	11, 11, 11
		Octopamine agonist	13	thiazoline	SY1344		TRUE	training set	1.0, 3.0, 10.0, 30.0, 100.0, 150.0	22, 12, 12, 22, 12, 10
		Octopamine agonist	13	thiazoline	SY1361		TRUE	training set	1.0, 3.0, 10.0, 30.0, 50.0, 150.0	22, 12, 22, 12, 10, 12
Ryanodine	CHEMBL2112186	RyR	14	activator	SY1482		TRUE	novel compounds	0.1, 1.0, 3.0, 10.0, 30.0, 100.0	10, 12, 12, 22, 12, 22
bisamide		RyR	14	inhibitor	SY1417		TRUE	novel compounds	0.3, 1.0, 3.0, 10.0, 30.0, 150.0	10, 12, 22, 12, 22, 12
Butralin	CHEMBL1256669	Tubulin - depolymeriser	15	inhibits polymerisation	SY1596		TRUE	novel compounds	1.0, 3.0, 10.0, 30.0, 100.0, 150.0	22, 22, 22, 12, 12, 12
Benomyl	CHEMBL327919	Tubulin - depolymeriser	15	depolymeriser	SY1551		TRUE	novel compounds	0.3, 1.0, 3.0, 10.0, 30.0, 100.0, 150.0	11, 12, 23, 12, 23, 12, 12
Thiophanate-methyl	CHEMBL487187	Tubulin - depolymeriser	15	inhibits polymerisation	SY1579		TRUE	novel compounds	1.0, 3.0, 10.0, 30.0, 100.0, 150.0	22, 12, 22, 12, 22, 12
colchicine	CHEMBL107	Tubulin - depolymeriser	15		SY1568		FALSE		0.1, 1.0, 3.0, 10.0, 30.0, 100.0	11, 23, 12, 23, 12, 12
Redacted		Tubulin - depolymeriser	15	inhibits polymerisation	SY1559		TRUE	novel compounds	0.3, 1.0, 3.0, 10.0, 30.0, 100.0	11, 12, 23, 12, 23, 12
nocodazole	CHEMBL9514	Tubulin - depolymeriser	15	inhibits polymerisation	SY1566		FALSE		0.3, 1.0, 3.0, 10.0, 30.0, 100.0	10, 12, 22, 12, 22, 12
Redacted		Tubulin - stabiliser	16		SY1655		FALSE		0.1, 1.0, 3.0, 10.0, 30.0, 100.0, 150.0	10, 12, 12, 22, 12, 10, 12
Redacted		Tubulin - stabiliser	16		SY1620		TRUE	novel compounds	0.3, 1.0, 3.0, 10.0, 30.0, 100.0, 150.0	11, 12, 23, 12, 23, 12, 12
Redacted		Tubulin - stabiliser	16		SY1644		FALSE		0.3, 1.0, 3.0, 10.0, 30.0, 100.0	11, 12, 23, 12, 23, 12
Redacted		Tubulin - stabiliser	16		SY1676		FALSE		0.1, 1.0, 3.0, 10.0, 30.0	11, 23, 23, 12, 12
Redacted		Tubulin - stabiliser	16		SY1601		FALSE		0.1, 1.0, 3.0, 10.0, 30.0, 100.0	11, 23, 23, 12, 12, 12
hemicholinium-3	CHEMBL268697	vAChT inhibitor	17	choline reuptake inhibitor	SY1702		TRUE	test set	1.0, 10.0, 100.0	11, 11, 11
		vAChT inhibitor	17	spiroindoline-type	SY1713		TRUE	training set	0.1, 1.0, 3.0, 10.0, 150.0	10, 12, 22, 22, 12
		vAChT inhibitor	17	spiroindoline type	SY1786		TRUE	test set	1.0, 3.0, 10.0, 30.0, 100.0, 150.0	22, 22, 22, 12, 12, 12
		vAChT inhibitor	17	spiroindoline-type	SY1782		TRUE	training set	0.1, 1.0, 3.0, 10.0, 30.0, 100.0, 150.0	10, 22, 12, 22, 12, 12, 12
		vAChT inhibitor	17	spiroindoline type	SY1783		TRUE	training set	0.1, 1.0, 10.0, 30.0, 100.0	10, 12, 22, 10, 12
		vAChT inhibitor	17	spiroindoline type	SY1776		TRUE	training set	1.0, 10.0, 30.0, 100.0	23, 23, 11, 12
		vAChT inhibitor	17	spiroindoline type	SY1719		TRUE	training set	0.1, 1.0, 3.0, 10.0, 30.0	10, 22, 12, 22, 12
		vAChT inhibitor	17	spiroindoline type	SY1769		TRUE	training set	0.1, 1.0, 3.0, 10.0, 30.0, 100.0, 150.0	10, 12, 22, 22, 12, 12, 12
		vAChT inhibitor	17	spiroindoline-type	SY1727		TRUE	training set	0.1, 1.0, 3.0, 10.0, 30.0, 100.0, 150.0	10, 22, 12, 22, 12, 12, 12
		vAChT inhibitor	17	spiroindoline-type	SY1793		TRUE	training set	0.1, 1.0, 3.0, 10.0, 30.0, 100.0	10, 22, 12, 22, 12, 12
ABV aminobenzovesamicol		vAChT inhibitor - vesamicol type	18		SY1824		TRUE	novel compounds	1.0, 3.0, 10.0, 30.0	22, 12, 22, 22
vesamicol	CHEMBL20730	vAChT inhibitor - vesamicol type	18		SY1840		TRUE	novel compounds	1.0, 3.0, 10.0, 30.0, 100.0	22, 12, 22, 12, 22
fenvalerate	CHEMBL492491	VGSC - Activator	19		SY1997		FALSE		1.0, 10.0, 100.0	22, 22, 22
Fenoxycarb	CHEMBL15780	Juvenile hormone mimic	20		SY2064		TRUE	novel compounds	0.3, 1.0, 3.0, 10.0, 30.0, 100.0, 150.0	10, 12, 22, 12, 22, 12, 12
Lufernon	CHEMBL486393	Chitin biosynthesis inhibitor	21		SY2176		TRUE	novel compounds	0.1, 1.0, 3.0, 10.0, 30.0, 100.0, 150.0	10, 22, 12, 22, 12, 12, 12
Indoxacarb	CHEMBL197676	VGSC - Blocker	22		SY2295		TRUE	novel compounds	0.3, 1.0, 3.0, 10.0, 30.0, 100.0, 150.0	10, 12, 22, 12, 22, 12, 12
		mAChR - antagonist	23		SY2353		TRUE	novel compounds	1.0, 3.0, 10.0, 30.0, 100.0, 150.0	12, 12, 22, 22, 12, 22
Scopolamine	CHEMBL569713	mAChR - antagonist	23		SY2333		TRUE	novel compounds	1.0, 3.0, 10.0, 30.0, 100.0, 150.0	23, 12, 12, 12, 23, 23
spirotetramat	CHEMBL2229173	ACCase	24		SY2405		FALSE		0.1, 1.0, 3.0, 10.0, 30.0, 100.0, 150.0	10, 12, 12, 22, 12, 22, 12
