## Supplementary material for "Behavioral fingerprints predict insecticide and anthelmintic mode of action": Table_S2

### Sheet: Sheet1
512 features selected by recursive feature elimination for mode of action classification
See Javer et al. (2018) Phil Trans R Soc B for details of the feature definitions.
angular_velocity_head_base_abs_90th
angular_velocity_head_base_abs_IQR
angular_velocity_head_base_w_backward_abs_10th
angular_velocity_head_base_w_backward_abs_90th
angular_velocity_head_base_w_forward_abs_IQR
angular_velocity_head_base_w_paused_abs_90th
angular_velocity_head_tip_abs_90th
angular_velocity_head_tip_abs_IQR
angular_velocity_head_tip_w_backward_abs_50th
angular_velocity_head_tip_w_backward_abs_IQR
angular_velocity_head_tip_w_forward_abs_10th
angular_velocity_head_tip_w_forward_abs_50th
angular_velocity_head_tip_w_paused_abs_10th
angular_velocity_hips_w_backward_abs_90th
angular_velocity_hips_w_forward_abs_50th
angular_velocity_hips_w_forward_abs_IQR
angular_velocity_midbody_w_paused_abs_10th
angular_velocity_neck_w_backward_abs_90th
angular_velocity_neck_w_forward_abs_90th
angular_velocity_neck_w_forward_abs_IQR
angular_velocity_neck_w_paused_abs_10th
angular_velocity_tail_base_w_forward_abs_IQR
angular_velocity_tail_tip_w_paused_abs_50th
area_IQR
area_w_backward_50th
area_w_forward_50th
area_w_forward_90th
blob_area_90th
blob_area_IQR
blob_area_w_backward_10th
blob_area_w_backward_90th
blob_area_w_forward_90th
blob_area_w_forward_IQR
blob_area_w_paused_10th
blob_box_length_90th
blob_box_length_w_backward_IQR
blob_box_length_w_forward_90th
blob_box_length_w_paused_90th
blob_box_width_50th
blob_box_width_IQR
blob_box_width_w_backward_10th
blob_box_width_w_backward_90th
blob_box_width_w_forward_10th
blob_box_width_w_forward_90th
blob_box_width_w_forward_IQR
blob_box_width_w_paused_10th
blob_compactness_90th
blob_compactness_IQR
blob_compactness_w_backward_IQR
blob_compactness_w_paused_90th
blob_hu0_IQR
blob_hu0_w_backward_90th
blob_hu0_w_backward_IQR
blob_hu0_w_forward_10th
blob_hu0_w_paused_50th
blob_hu0_w_paused_IQR
blob_hu1_10th
blob_hu1_50th
blob_hu1_w_backward_10th
blob_hu1_w_backward_IQR
blob_hu1_w_forward_10th
blob_hu1_w_forward_50th
blob_hu1_w_forward_90th
blob_hu1_w_paused_10th
blob_hu1_w_paused_50th
blob_hu1_w_paused_90th
blob_hu2_IQR
blob_hu2_w_backward_10th
blob_hu2_w_backward_50th
blob_hu2_w_backward_IQR
blob_hu2_w_forward_IQR
blob_hu3_w_paused_50th
blob_hu5_IQR
blob_hu6_w_paused_50th
blob_perimeter_50th
blob_perimeter_90th
blob_perimeter_w_forward_50th
blob_perimeter_w_forward_IQR
blob_quirkiness_10th
blob_quirkiness_w_paused_IQR
blob_solidity_w_forward_10th
blob_solidity_w_forward_90th
blob_solidity_w_forward_IQR
curvature_head_abs_50th
curvature_head_norm_abs_50th
curvature_head_w_backward_abs_50th
curvature_head_w_forward_abs_50th
curvature_head_w_forward_abs_90th
curvature_head_w_forward_abs_IQR
curvature_head_w_paused_abs_90th
curvature_head_w_paused_abs_IQR
curvature_hips_abs_10th
curvature_hips_abs_90th
curvature_hips_w_backward_abs_50th
curvature_hips_w_forward_abs_50th
curvature_hips_w_forward_abs_IQR
curvature_hips_w_paused_abs_90th
curvature_mean_head_w_backward_abs_50th
curvature_mean_head_w_backward_abs_IQR
curvature_mean_head_w_forward_abs_50th
curvature_mean_head_w_forward_abs_IQR
curvature_mean_hips_norm_abs_10th
curvature_mean_hips_norm_abs_50th
curvature_mean_hips_w_backward_abs_50th
curvature_mean_hips_w_backward_abs_IQR
curvature_mean_hips_w_forward_abs_50th
curvature_mean_hips_w_forward_abs_90th
curvature_mean_hips_w_paused_abs_10th
curvature_mean_midbody_abs_10th
curvature_mean_midbody_abs_50th
curvature_mean_midbody_norm_abs_10th
curvature_mean_neck_abs_IQR
curvature_mean_neck_norm_abs_10th
curvature_mean_neck_norm_abs_50th
curvature_mean_neck_norm_abs_90th
curvature_mean_neck_norm_abs_IQR
curvature_mean_neck_w_backward_abs_50th
curvature_mean_neck_w_backward_abs_IQR
curvature_mean_neck_w_forward_abs_10th
curvature_mean_neck_w_forward_abs_50th
curvature_mean_neck_w_forward_abs_90th
curvature_mean_neck_w_paused_abs_IQR
curvature_mean_tail_w_backward_abs_90th
curvature_mean_tail_w_backward_abs_IQR
curvature_mean_tail_w_forward_abs_90th
curvature_midbody_norm_abs_50th
curvature_midbody_norm_abs_IQR
curvature_midbody_w_backward_abs_IQR
curvature_midbody_w_forward_abs_50th
curvature_midbody_w_paused_abs_10th
curvature_neck_abs_90th
curvature_neck_norm_abs_90th
curvature_neck_w_forward_abs_50th
curvature_neck_w_paused_abs_10th
curvature_neck_w_paused_abs_50th
curvature_neck_w_paused_abs_90th
curvature_std_head_w_backward_abs_10th
curvature_std_head_w_forward_abs_10th
curvature_std_head_w_forward_abs_50th
curvature_std_hips_w_backward_abs_IQR
curvature_std_hips_w_forward_abs_50th
curvature_std_hips_w_paused_abs_10th
curvature_std_midbody_abs_90th
curvature_std_midbody_norm_abs_10th
curvature_std_midbody_norm_abs_50th
curvature_std_midbody_norm_abs_90th
curvature_std_midbody_norm_abs_IQR
curvature_std_midbody_w_backward_abs_90th
curvature_std_midbody_w_backward_abs_IQR
curvature_std_midbody_w_forward_abs_10th
curvature_std_midbody_w_forward_abs_IQR
curvature_std_midbody_w_paused_abs_IQR
curvature_std_neck_norm_abs_IQR
curvature_std_neck_w_backward_abs_10th
curvature_std_neck_w_forward_abs_10th
curvature_std_neck_w_forward_abs_50th
curvature_std_neck_w_forward_abs_IQR
curvature_std_tail_norm_abs_10th
curvature_std_tail_norm_abs_50th
curvature_std_tail_w_backward_abs_90th
curvature_std_tail_w_backward_abs_IQR
curvature_std_tail_w_forward_abs_50th
curvature_std_tail_w_forward_abs_90th
curvature_std_tail_w_forward_abs_IQR
curvature_std_tail_w_paused_abs_90th
curvature_tail_norm_abs_90th
curvature_tail_norm_abs_IQR
curvature_tail_w_backward_abs_50th
curvature_tail_w_backward_abs_90th
curvature_tail_w_forward_abs_50th
d_angular_velocity_head_base_w_backward_abs_10th
d_angular_velocity_head_base_w_forward_abs_50th
d_angular_velocity_head_base_w_forward_abs_90th
d_angular_velocity_head_base_w_forward_abs_IQR
d_angular_velocity_head_tip_abs_10th
d_angular_velocity_head_tip_abs_90th
d_angular_velocity_head_tip_abs_IQR
d_angular_velocity_head_tip_w_backward_abs_10th
d_angular_velocity_head_tip_w_backward_abs_50th
d_angular_velocity_head_tip_w_backward_abs_IQR
d_angular_velocity_head_tip_w_forward_abs_50th
d_angular_velocity_head_tip_w_paused_abs_50th
d_angular_velocity_head_tip_w_paused_abs_90th
d_angular_velocity_head_tip_w_paused_abs_IQR
d_angular_velocity_hips_w_paused_abs_50th
d_angular_velocity_hips_w_paused_abs_IQR
d_angular_velocity_midbody_w_paused_abs_90th
d_angular_velocity_neck_w_backward_abs_50th
d_angular_velocity_neck_w_forward_abs_10th
d_angular_velocity_neck_w_paused_abs_90th
d_angular_velocity_neck_w_paused_abs_IQR
d_angular_velocity_tail_base_w_backward_abs_50th
d_angular_velocity_tail_base_w_backward_abs_IQR
d_angular_velocity_tail_base_w_forward_abs_50th
d_angular_velocity_tail_base_w_paused_abs_IQR
d_angular_velocity_tail_tip_w_forward_abs_90th
d_area_IQR
d_area_w_backward_50th
d_area_w_paused_50th
d_blob_area_50th
d_blob_area_IQR
d_blob_area_w_forward_IQR
d_blob_box_length_50th
d_blob_box_length_w_backward_10th
d_blob_box_length_w_backward_50th
d_blob_box_length_w_forward_10th
d_blob_box_length_w_forward_50th
d_blob_box_length_w_paused_10th
d_blob_box_width_10th
d_blob_box_width_w_backward_50th
d_blob_box_width_w_forward_90th
d_blob_compactness_50th
d_blob_hu0_10th
d_blob_hu0_w_forward_50th
d_blob_hu0_w_forward_IQR
d_blob_hu1_50th
d_blob_hu1_IQR
d_blob_hu2_IQR
d_blob_hu2_w_paused_50th
d_blob_perimeter_50th
d_blob_perimeter_w_backward_90th
d_blob_perimeter_w_forward_10th
d_blob_quirkiness_IQR
d_blob_quirkiness_w_backward_IQR
d_blob_quirkiness_w_forward_50th
d_blob_quirkiness_w_paused_10th
d_blob_quirkiness_w_paused_IQR
d_blob_solidity_50th
d_blob_solidity_w_backward_10th
d_blob_solidity_w_forward_IQR
d_curvature_head_norm_abs_IQR
d_curvature_head_w_paused_abs_IQR
d_curvature_hips_w_paused_abs_IQR
d_curvature_mean_head_w_forward_abs_50th
d_curvature_mean_midbody_w_backward_abs_IQR
d_curvature_midbody_w_forward_abs_90th
d_curvature_std_head_norm_abs_50th
d_curvature_std_head_w_forward_abs_50th
d_curvature_std_head_w_forward_abs_IQR
d_curvature_tail_norm_abs_IQR
d_eigen_projection_1_w_backward_abs_IQR
d_eigen_projection_1_w_forward_abs_IQR
d_eigen_projection_2_w_paused_abs_90th
d_eigen_projection_3_w_backward_abs_10th
d_eigen_projection_3_w_backward_abs_50th
d_eigen_projection_3_w_forward_abs_10th
d_eigen_projection_3_w_paused_abs_10th
d_eigen_projection_4_w_backward_abs_50th
d_eigen_projection_4_w_backward_abs_90th
d_eigen_projection_4_w_forward_abs_50th
d_eigen_projection_4_w_forward_abs_90th
d_eigen_projection_4_w_forward_abs_IQR
d_eigen_projection_5_w_backward_abs_90th
d_eigen_projection_5_w_forward_abs_50th
d_eigen_projection_5_w_forward_abs_90th
d_eigen_projection_6_w_backward_abs_10th
d_eigen_projection_7_abs_10th
d_eigen_projection_7_abs_90th
d_eigen_projection_7_w_forward_abs_50th
d_eigen_projection_7_w_forward_abs_IQR
d_eigen_projection_7_w_paused_abs_IQR
d_major_axis_50th
d_minor_axis_w_backward_10th
d_minor_axis_w_forward_50th
d_minor_axis_w_forward_90th
d_minor_axis_w_paused_50th
d_quirkiness_IQR
d_quirkiness_w_backward_IQR
d_quirkiness_w_paused_10th
d_relative_to_body_angular_velocity_head_tip_w_backward_abs_90th
d_relative_to_body_angular_velocity_head_tip_w_paused_abs_50th
d_relative_to_body_angular_velocity_hips_w_forward_abs_IQR
d_relative_to_body_angular_velocity_hips_w_paused_abs_10th
d_relative_to_body_angular_velocity_neck_w_forward_abs_90th
d_relative_to_body_angular_velocity_tail_tip_w_backward_abs_50th
d_relative_to_body_angular_velocity_tail_tip_w_paused_abs_IQR
d_relative_to_body_radial_velocity_head_tip_50th
d_relative_to_body_radial_velocity_head_tip_w_forward_10th
d_relative_to_body_radial_velocity_head_tip_w_paused_10th
d_relative_to_body_radial_velocity_head_tip_w_paused_50th
d_relative_to_body_radial_velocity_head_tip_w_paused_IQR
d_relative_to_body_radial_velocity_hips_w_forward_IQR
d_relative_to_body_radial_velocity_neck_w_backward_50th
d_relative_to_body_radial_velocity_neck_w_backward_IQR
d_relative_to_body_radial_velocity_neck_w_forward_10th
d_relative_to_body_radial_velocity_neck_w_paused_IQR
d_relative_to_body_radial_velocity_tail_tip_w_paused_10th
d_relative_to_body_speed_midbody_w_backward_abs_10th
d_relative_to_body_speed_midbody_w_forward_abs_90th
d_relative_to_body_speed_midbody_w_forward_abs_IQR
d_relative_to_head_base_angular_velocity_head_tip_abs_90th
d_relative_to_head_base_angular_velocity_head_tip_w_backward_abs_IQR
d_relative_to_head_base_angular_velocity_head_tip_w_paused_abs_50th
d_relative_to_head_base_angular_velocity_head_tip_w_paused_abs_90th
d_relative_to_head_base_radial_velocity_head_tip_50th
d_relative_to_head_base_radial_velocity_head_tip_w_backward_90th
d_relative_to_head_base_radial_velocity_head_tip_w_forward_90th
d_relative_to_head_base_radial_velocity_head_tip_w_forward_IQR
d_relative_to_head_base_radial_velocity_head_tip_w_paused_50th
d_relative_to_head_base_radial_velocity_head_tip_w_paused_90th
d_relative_to_hips_angular_velocity_tail_tip_w_paused_abs_50th
d_relative_to_hips_radial_velocity_tail_tip_w_backward_10th
d_relative_to_hips_radial_velocity_tail_tip_w_forward_90th
d_relative_to_hips_radial_velocity_tail_tip_w_paused_IQR
d_relative_to_neck_angular_velocity_head_tip_abs_10th
d_relative_to_neck_angular_velocity_head_tip_w_backward_abs_50th
d_relative_to_neck_angular_velocity_head_tip_w_forward_abs_10th
d_relative_to_neck_angular_velocity_head_tip_w_forward_abs_90th
d_relative_to_neck_angular_velocity_head_tip_w_forward_abs_IQR
d_relative_to_neck_radial_velocity_head_tip_50th
d_relative_to_neck_radial_velocity_head_tip_90th
d_relative_to_neck_radial_velocity_head_tip_w_backward_90th
d_relative_to_neck_radial_velocity_head_tip_w_forward_50th
d_relative_to_neck_radial_velocity_head_tip_w_forward_IQR
d_relative_to_tail_base_angular_velocity_tail_tip_w_backward_abs_90th
d_relative_to_tail_base_angular_velocity_tail_tip_w_forward_abs_90th
d_relative_to_tail_base_radial_velocity_tail_tip_50th
d_relative_to_tail_base_radial_velocity_tail_tip_w_paused_IQR
d_speed_head_base_10th
d_speed_head_base_IQR
d_speed_head_base_w_forward_90th
d_speed_head_tip_w_backward_10th
d_speed_head_tip_w_backward_90th
d_speed_head_tip_w_backward_IQR
d_speed_head_tip_w_forward_IQR
d_speed_head_tip_w_paused_90th
d_speed_head_tip_w_paused_IQR
d_speed_hips_w_forward_90th
d_speed_hips_w_paused_50th
d_speed_midbody_w_backward_90th
d_speed_neck_10th
d_speed_neck_IQR
d_speed_neck_w_backward_10th
d_speed_neck_w_forward_IQR
d_speed_tail_base_w_forward_90th
d_speed_tail_tip_10th
d_speed_tail_tip_w_forward_90th
d_speed_tail_tip_w_forward_IQR
d_speed_tail_tip_w_paused_90th
d_speed_tail_tip_w_paused_IQR
d_speed_w_backward_IQR
d_speed_w_paused_IQR
d_width_head_base_w_backward_10th
d_width_head_base_w_backward_90th
d_width_head_base_w_forward_50th
d_width_midbody_w_forward_90th
d_width_tail_base_w_paused_10th
d_width_tail_base_w_paused_IQR
eigen_projection_1_abs_50th
eigen_projection_1_abs_IQR
eigen_projection_1_w_backward_abs_10th
eigen_projection_1_w_forward_abs_50th
eigen_projection_1_w_forward_abs_90th
eigen_projection_1_w_paused_abs_90th
eigen_projection_1_w_paused_abs_IQR
eigen_projection_2_abs_10th
eigen_projection_2_w_backward_abs_90th
eigen_projection_2_w_forward_abs_50th
eigen_projection_2_w_forward_abs_IQR
eigen_projection_2_w_paused_abs_50th
eigen_projection_2_w_paused_abs_IQR
eigen_projection_3_w_backward_abs_IQR
eigen_projection_3_w_forward_abs_50th
eigen_projection_3_w_paused_abs_10th
eigen_projection_3_w_paused_abs_90th
eigen_projection_3_w_paused_abs_IQR
eigen_projection_4_abs_90th
eigen_projection_4_abs_IQR
eigen_projection_4_w_backward_abs_50th
eigen_projection_4_w_backward_abs_IQR
eigen_projection_4_w_forward_abs_10th
eigen_projection_5_abs_90th
eigen_projection_5_w_backward_abs_50th
eigen_projection_5_w_forward_abs_10th
eigen_projection_5_w_forward_abs_IQR
eigen_projection_6_abs_10th
eigen_projection_6_abs_IQR
eigen_projection_6_w_backward_abs_90th
eigen_projection_6_w_backward_abs_IQR
eigen_projection_6_w_forward_abs_50th
eigen_projection_6_w_forward_abs_90th
eigen_projection_6_w_paused_abs_IQR
eigen_projection_7_abs_90th
eigen_projection_7_abs_IQR
eigen_projection_7_w_backward_abs_50th
eigen_projection_7_w_backward_abs_90th
eigen_projection_7_w_forward_abs_90th
length_50th
length_norm_10th
length_norm_90th
length_norm_IQR
length_w_backward_10th
length_w_backward_IQR
length_w_forward_10th
length_w_forward_IQR
major_axis_10th
major_axis_norm_10th
major_axis_norm_90th
major_axis_w_backward_IQR
major_axis_w_forward_10th
major_axis_w_forward_IQR
minor_axis_10th
minor_axis_50th
minor_axis_w_backward_10th
minor_axis_w_backward_90th
motion_mode_backward_duration_50th
motion_mode_backward_fraction
motion_mode_forward_duration_50th
motion_mode_forward_frequency
motion_mode_paused_duration_50th
path_coverage_head
path_density_body_norm_95th
path_density_tail_norm_50th
path_transit_time_body_50th
quirkiness_w_backward_IQR
quirkiness_w_paused_10th
quirkiness_w_paused_IQR
relative_to_body_angular_velocity_head_tip_w_backward_abs_90th
relative_to_body_angular_velocity_head_tip_w_forward_abs_IQR
relative_to_body_angular_velocity_head_tip_w_paused_abs_10th
relative_to_body_angular_velocity_hips_w_paused_abs_IQR
relative_to_body_angular_velocity_tail_tip_w_backward_abs_90th
relative_to_body_angular_velocity_tail_tip_w_paused_abs_IQR
relative_to_body_radial_velocity_head_tip_w_backward_10th
relative_to_body_radial_velocity_head_tip_w_backward_50th
relative_to_body_radial_velocity_hips_w_backward_10th
relative_to_body_radial_velocity_hips_w_forward_50th
relative_to_body_radial_velocity_neck_50th
relative_to_body_radial_velocity_neck_norm_50th
relative_to_body_radial_velocity_neck_w_backward_50th
relative_to_body_radial_velocity_neck_w_backward_90th
relative_to_body_radial_velocity_neck_w_backward_IQR
relative_to_body_radial_velocity_tail_tip_50th
relative_to_body_radial_velocity_tail_tip_IQR
relative_to_body_radial_velocity_tail_tip_norm_50th
relative_to_body_radial_velocity_tail_tip_norm_IQR
relative_to_body_radial_velocity_tail_tip_w_backward_10th
relative_to_body_radial_velocity_tail_tip_w_paused_10th
relative_to_body_speed_midbody_w_backward_abs_IQR
relative_to_head_base_angular_velocity_head_tip_w_backward_abs_50th
relative_to_head_base_angular_velocity_head_tip_w_forward_abs_50th
relative_to_head_base_angular_velocity_head_tip_w_forward_abs_IQR
relative_to_head_base_angular_velocity_head_tip_w_paused_abs_IQR
relative_to_head_base_radial_velocity_head_tip_50th
relative_to_head_base_radial_velocity_head_tip_norm_10th
relative_to_head_base_radial_velocity_head_tip_w_backward_10th
relative_to_head_base_radial_velocity_head_tip_w_backward_50th
relative_to_head_base_radial_velocity_head_tip_w_backward_IQR
relative_to_head_base_radial_velocity_head_tip_w_forward_10th
relative_to_head_base_radial_velocity_head_tip_w_forward_50th
relative_to_head_base_radial_velocity_head_tip_w_forward_IQR
relative_to_head_base_radial_velocity_head_tip_w_paused_10th
relative_to_head_base_radial_velocity_head_tip_w_paused_90th
relative_to_hips_angular_velocity_tail_tip_w_forward_abs_90th
relative_to_hips_radial_velocity_tail_tip_50th
relative_to_hips_radial_velocity_tail_tip_w_backward_10th
relative_to_hips_radial_velocity_tail_tip_w_backward_90th
relative_to_hips_radial_velocity_tail_tip_w_backward_IQR
relative_to_neck_angular_velocity_head_tip_w_backward_abs_10th
relative_to_neck_angular_velocity_head_tip_w_backward_abs_50th
relative_to_neck_angular_velocity_head_tip_w_forward_abs_50th
relative_to_neck_radial_velocity_head_tip_50th
relative_to_neck_radial_velocity_head_tip_norm_10th
relative_to_neck_radial_velocity_head_tip_w_backward_10th
relative_to_neck_radial_velocity_head_tip_w_forward_90th
relative_to_neck_radial_velocity_head_tip_w_paused_50th
relative_to_tail_base_angular_velocity_tail_tip_abs_IQR
relative_to_tail_base_angular_velocity_tail_tip_w_backward_abs_90th
relative_to_tail_base_angular_velocity_tail_tip_w_paused_abs_90th
relative_to_tail_base_radial_velocity_tail_tip_10th
relative_to_tail_base_radial_velocity_tail_tip_50th
relative_to_tail_base_radial_velocity_tail_tip_w_backward_10th
relative_to_tail_base_radial_velocity_tail_tip_w_backward_IQR
speed_head_tip_10th
speed_head_tip_norm_10th
speed_head_tip_w_backward_50th
speed_head_tip_w_backward_90th
speed_head_tip_w_forward_10th
speed_head_tip_w_forward_90th
speed_head_tip_w_forward_IQR
speed_head_tip_w_paused_10th
speed_head_tip_w_paused_IQR
speed_midbody_w_backward_90th
speed_midbody_w_forward_10th
speed_midbody_w_forward_50th
speed_midbody_w_paused_50th
speed_neck_w_paused_90th
speed_neck_w_paused_IQR
speed_tail_tip_w_backward_10th
speed_w_backward_50th
speed_w_backward_90th
speed_w_forward_10th
speed_w_forward_50th
speed_w_forward_90th
turn_intra_duration_50th
turn_intra_frequency
width_head_base_norm_IQR
width_head_base_w_backward_10th
width_head_base_w_backward_50th
width_head_base_w_forward_10th
width_head_base_w_forward_50th
width_head_base_w_forward_IQR
width_head_base_w_paused_50th
width_midbody_90th
width_midbody_IQR
width_midbody_norm_IQR
width_midbody_w_backward_50th
width_midbody_w_forward_10th
width_midbody_w_forward_IQR
width_midbody_w_paused_90th
width_tail_base_10th
width_tail_base_norm_IQR
